# Employing Artificial Neural Networks for Optimal Storage and Facile Sharing of Molecular Dynamics Simulation Trajectories

**DOI:** 10.1101/2024.09.15.613125

**Authors:** Abdul Wasim, Lars V. Schäfer, Jagannath Mondal

**Affiliations:** Tata Institute of Fundamental Research Hyderabad, Telangana 500046, India; Center for Theoretical Chemistry, Faculty of Chemistry and Biochemistry, Ruhr University Bochum, 44780 Bochum, Germany

## Abstract

With the remarkable stride in computing power and advances in Molecular Dynamics (MD) simulation programs, the crucial challenge of storing and sharing large biomolecular simulation datasets has emerged. By leveraging AutoEncoders, a type of artificial neural network, we developed a method to compress MD trajectories into significantly smaller latent spaces. Our method can save up to 98% in disk space compared to xtc, a highly compressed trajectory format from the widely used MD program package GROMACS, thus facilitating storage and sharing of simulation trajectories. Atom coordinates are very accurately reconstructed from compressed data. The method was tested across a diverse sets of biomolecular systems, including folded proteins, intrinsically disordered proteins, phospholipid bilayers, proteinligand complexes, large protein complexes and membrane-bound protein systems. The reconstructed trajectories demonstrated consistent accuracy in recovering key biophysically relevant properties for proteins, lipids and composite systems. The compression efficiency was particularly beneficial for larger systems. This approach enables the scientific community to efficiently store and share large-scale biomolecular simulation data, potentially enhancing collaborative research efforts. The workflow, termed “compresstraj”, is implemented in PyTorch and is publicly available at https://github.com/SerpentByte/compresstraj, offering a practical solution for handling the increasing volumes of data generated in biomolecular simulation studies.
