## Supplementary material for "Employing Artificial Neural Networks for Optimal Storage and Facile Sharing of Molecular Dynamics Simulation Trajectories": Figure S7

latent	replica	clashScore0	clashScore	poorRotamers0	poorRotamers	favouredRotamers0	favouredRotamers	RamachandranOutliers0	RamachandranOutliers	RamachandranFavoured0	RamachandranFavoured	MolProbityScore0	MolProbityScore	cisProlines0	cisProlines	handednessSwaps0	handednessSwaps
128	0	2.71	46.21	5	5	113	108	1	1	151	155	1.86	2.70	0	0	0	0
128	1	1.16	71.48	2	11	112	99	0	1	149	153	1.40	3.30	0	0	0	0
128	2	2.71	60.17	2	8	117	108	2	0	148	151	1.66	3.21	0	0	0	0
128	3	1.49	58.18	8	10	108	102	0	3	149	150	1.99	3.31	0	0	0	0
128	4	1.55	88.86	8	8	115	112	2	2	150	149	1.44	3.44	0	0	0	0
256	0	1.94	51.18	4	2	115	113	0	0	153	152	1.60	2.64	0	0	0	0
256	1	1.55	47.77	5	9	118	109	1	0	154	155	1.55	2.91	0	0	0	0
256	2	2.33	70.71	4	10	114	147	1	2	149	147	1.81	3.47	0	0	0	0
256	3	1.94	39.18	1	4	115	109	0	2	153	151	1.21	2.80	0	0	0	0
256	4	3.10	43.46	3	7	116	111	1	1	149	152	1.81	2.99	0	0	0	0
512	0	2.33	27.93	2	4	116	115	1	1	147	154	1.64	2.51	0	0	0	0
512	1	1.94	28.32	4	8	148	113	4	0	148	152	1.79	2.86	0	0	0	0
512	2	1.16	38.01	5	3	114	117	1	0	152	154	1.59	2.54	0	0	0	0
512	3	1.55	32.18	2	2	118	117	2	0	148	153	1.50	2.40	0	0	0	0
512	4	2.71	29.49	4	5	110	117	2	0	150	154	1.83	2.60	0	0	0	0
1024	0	2.71	19.78	3	4	118	114	0	0	152	154	1.65	1.98	0	0	0	0
1024	1	2.71	19.39	2	2	119	119	0	0	147	154	1.68	2.13	0	0	0	0
1024	2	3.49	22.51	4	6	110	112	1	0	155	154	1.63	2.55	0	0	0	0
1024	3	2.33	12.41	3	1	114	117	0	1	152	153	1.61	1.86	0	0	0	0
1024	4	1.94	20.94	2	3	118	119	0	0	150	153	1.50	2.36	0	0	0	0
2048	0	3.10	20.57	2	1	121	117	0	0	151	152	1.60	2.11	0	0	0	0
2048	1	1.55	26.01	3	5	116	115	2	0	150	157	1.57	2.36	0	0	0	0
2048	2	2.33	18.62	2	2	117	115	1	1	146	150	1.66	2.31	0	0	0	0
2048	3	0.78	21.33	2	2	110	119	0	0	150	157	1.29	1.98	0	0	0	0
2048	4	1.16	24.45	1	4	118	110	1	2	152	154	1.13	2.45	0	0	0	0
