## Supplementary material for "Employing Artificial Neural Networks for Optimal Storage and Facile Sharing of Molecular Dynamics Simulation Trajectories": Figure S8

latent	replica	Total Energy actual	Total Energy recons	Bonded Energy actual	Bonded Energy recons	Coulombic Energy actual	Coulombic Energy recons	LJ Energy actual	LJ Energy recons
128	0	-955.89849	242458.02491	548.4764	11980.80488	-3461.01415	-3936.68525	-472.9036	224805.99701
128	1	-955.89849	242458.02491	548.4764	11980.80488	-3461.01415	-3936.68525	-472.9036	224805.99701
128	2	-1070.74549	53928.70302	527.73225	11677.58769	-3494.34715	-3847.66871	-509.6084	37171.5637
128	3	-964.90839	45129.87304	574.42268	13765.23216	-3419.25135	-4092.86961	-483.12749	23931.0192
128	4	-762.73601	44292.68946	579.16099	12935.8298	-3262.53499	-3805.2768	-503.98612	25495.36118
256	0	-1094.29872	13092.03199	608.90835	8308.21235	-3579.9884	-3802.32236	-511.20284	1343.76438
256	1	-952.91543	33253.87863	559.25405	10634.81311	-3387.93951	-3875.30699	-532.05295	17473.95653
256	2	-875.32273	24648.20943	556.79646	11038.88654	-3389.95104	-3420.62849	-494.06301	8176.01991
256	3	-1038.75849	240158.47796	564.65253	10173.58467	-3520.09141	-3696.77655	-506.62783	224254.31789
256	4	-956.12529	1350566.1221	543.05649	10255.84775	-3322.47079	-3708.3776	-573.11437	1335255.0743
512	0	-866.14431	11702.13835	552.2753	7088.48051	-3331.40768	-3596.37928	-501.75725	1831.12194
512	1	-1068.55069	9721.97001	574.97269	5464.95879	-3499.88703	-3741.2068	-565.54001	3170.21695
512	2	-1031.87216	223895.30089	555.47982	8076.17339	-3462.43546	-3733.22429	-521.59684	213541.89683
512	3	-1014.13358	14992.3965	543.57751	7373.27407	-3509.30827	-3719.71838	-427.63105	3446.27429
512	4	-966.47641	28284.88046	524.01851	7638.1118	-3379.69067	-3807.03114	-531.26981	18338.78292
1024	0	-860.65238	7103.86826	577.06061	5131.10563	-3350.71454	-3534.26316	-534.78925	182.88101
1024	1	-882.96763	13028.81825	543.40656	4415.98897	-3335.30068	-3511.43662	-477.13119	7442.39662
1024	2	-1033.4448	1262427.803	500.53911	6430.18906	-3524.38099	-3731.4724	-416.9831	1254350.66
1024	3	-910.1418	6460.06264	572.63288	4820.96556	-3377.10088	-3438.37869	-528.55612	-351.38592
1024	4	-1107.77876	6238.665	561.16434	4076.4042	-3571.99547	-3630.0746	-523.3446	1758.27496
2048	0	-890.73361	56155.22177	563.37562	4177.35505	-3295.64633	-3361.92288	-574.6902	50911.4796
2048	1	-1158.78415	32824.84606	560.81134	5609.81281	-3634.4253	-3741.81521	-491.65089	25506.2312
2048	2	-908.59385	2428010.2721	602.6529	3876.87622	-3391.04801	-3489.1856	-528.6228	2422946.5
2048	3	-983.71896	82944.38645	537.74067	4805.71325	-3418.02466	-3559.39187	-508.99964	77152.1654
2048	4	-980.50888	9495.57367	561.16705	5685.7848	-3438.90842	-3647.68697	-524.77551	2253.26546
